# Biophysical Essentials – A Full Stack Open-Source Software Framework for Conserved and Advanced Analysis of Patch-Clamp Recordings

**DOI:** 10.1101/2024.01.24.576881

**Authors:** David Zimmermann, Michaela Kress, Maximilian Zeidler

**Author notes:** **Corresponding authors:** Dipl.-Ing. David Zimmermann Maximilian Zeidler, PhD. Contributor Roles D.Z., M.K. and M.Z.: Conceptualization D.Z. and M.Z: Methodology; Validation; Formal analysis; Investigation D.Z. and M.Z.: Source Code Implementation; Data curation D.Z., M.K. and M.Z: Writing – original draft preparation; Writing – review & editing D.Z. : Visualization M.Z.: Supervision; Project administration.

## Abstract

Patch-Clamp recordings allow for in depth electrophysiological characterization of single cells, their general biophysical properties as well as characteristics of voltage- and ligand-gated ionic currents. Different acquisition modes, such as whole-cell patch-clamp recordings in the current or voltage clamp configuration, capacitance measurements or single channel recordings from cultured cells as well as acute brain slices are routinely performed for these purposes. Nevertheless, multipurpose transparent and adaptable software tools to perform reproducible state-of-the-art analysis of multiple experiment types and to manage larger sets of experimental data are currently unavailable. We therefore developed Biophysical Essentials (BPE) as an open-source python software for transparent and reproducible analysis of electrophysiological recordings. While initially designed to improve time consuming and repetitive analysis steps, BPE was optimized to cover entire workflows from data acquisition, preprocessing, visualization and normalization of single recordings up to stacked calculations and statistics of multiple experiments. BPE can operate with different file formats from different amplifier systems and producers. An in-process database logs all analysis steps for later review and serves as a central storage point for recordings. Statistical testing as well as advanced analysis functions like Boltzmann-fitting and dimensional reduction methods further support the researchers’ needs in projects involving electrophysiology techniques.

**Impact statement:** Biophysical Essentials provides fundamental support for transparent patch-clamp analysis to improve reproducibility in electrophysiology research.
