## Supplementary Table 3 for "Biophysical Essentials – A Full Stack Open-Source Software Framework for Conserved and Advanced Analysis of Patch-Clamp Recordings"

### Sheet: Max
	Not normalized, individual recording results
		PatchMaster												Biophysical Essentials
		group 1					group 2							group 1					group 2
	Voltage	220315_05	220318_08	220802_10	220803_01	220809_11	220810_01	220810_03	220810_07	220810_12	220810_13		Voltage	220315_05	220318_08	220802_10	220803_01	220809_11	220810_01	220810_03	220810_07	220810_12	220810_13
	-60	2.1e-11	1.22e-11	1.24e-11	1.04e-11	1.62e-11	1.71e-11	2.18e-11	2.74e-11	1.96e-11	2.48e-11		-60	2.1e-11	1.22e-11	1.24e-11	1.04e-11	1.62e-11	1.71e-11	2.18e-11	2.74e-11	1.96e-11	2.48e-11
	-55	5.4e-11	1.92e-11	3.12e-11	3.82e-11	4.93e-11	2.76e-11	3.45e-11	5.6e-11	3.9e-11	3.15e-11		-55	5.4e-11	1.92e-11	3.12e-11	3.82e-11	4.93e-11	2.76e-11	3.45e-11	5.6e-11	3.9e-11	3.15e-11
	-50	9.6e-11	3.55e-11	7.48e-11	7.27e-11	9.62e-11	4.58e-11	7.75e-11	1.15e-10	6.22e-11	4.97e-11		-50	9.6e-11	3.55e-11	7.48e-11	7.27e-11	9.62e-11	4.58e-11	7.75e-11	1.15e-10	6.22e-11	4.97e-11
	-45	1.49e-10	6.99e-11	1.2e-10	1.27e-10	1.53e-10	9.06e-11	1.43e-10	1.65e-10	1.1e-10	1.17e-10		-45	1.49e-10	6.99e-11	1.2e-10	1.27e-10	1.53e-10	9.06e-11	1.43e-10	1.65e-10	1.1e-10	1.17e-10
	-40	1.99e-10	1.25e-10	1.65e-10	1.65e-10	2.09e-10	1.38e-10	2.42e-10	2.27e-10	1.83e-10	2.52e-10		-40	1.99e-10	1.25e-10	1.65e-10	1.65e-10	2.09e-10	1.38e-10	2.42e-10	2.27e-10	1.83e-10	2.52e-10
	-35	2.79e-10	1.85e-10	2.44e-10	2.07e-10	2.59e-10	2.17e-10	3.59e-10	2.64e-10	2.88e-10	3.78e-10		-35	2.79e-10	1.85e-10	2.44e-10	2.07e-10	2.59e-10	2.17e-10	3.59e-10	2.64e-10	2.88e-10	3.78e-10
	-30	3.52e-10	2.41e-10	2.83e-10	2.55e-10	3.21e-10	2.78e-10	4.84e-10	3.39e-10	4.2e-10	4.71e-10		-30	3.52e-10	2.41e-10	2.83e-10	2.55e-10	3.21e-10	2.78e-10	4.84e-10	3.39e-10	4.2e-10	4.71e-10
	-25	1.88e-09	2.36e-09	3.23e-10	6.19e-10	3.84e-10	1.97e-09	6.75e-10	5.48e-10	6.67e-10	3.01e-09		-25	1.88e-09	2.36e-09	3.23e-10	6.19e-10	3.84e-10	1.97e-09	6.75e-10	5.48e-10	6.67e-10	3.01e-09
	-20	2.2e-09	2.83e-09	2.46e-09	4.44e-09	2.63e-09	2.3e-09	2.76e-09	2.36e-09	3.8e-09	3.58e-09		-20	2.2e-09	2.83e-09	2.46e-09	4.44e-09	2.63e-09	2.3e-09	2.76e-09	2.36e-09	3.8e-09	3.58e-09
	-15	2.72e-09	3.38e-09	2.86e-09	5.05e-09	3.14e-09	2.75e-09	3.22e-09	2.83e-09	4.48e-09	4.23e-09		-15	2.72e-09	3.38e-09	2.86e-09	5.05e-09	3.14e-09	2.75e-09	3.22e-09	2.83e-09	4.48e-09	4.23e-09
	-10	3.2e-09	4.06e-09	3.44e-09	5.65e-09	3.79e-09	3.25e-09	3.86e-09	3.41e-09	5.27e-09	5.01e-09		-10	3.2e-09	4.06e-09	3.44e-09	5.65e-09	3.79e-09	3.25e-09	3.86e-09	3.41e-09	5.27e-09	5.01e-09
	-5	3.91e-09	4.72e-09	3.93e-09	6.04e-09	4.47e-09	3.82e-09	4.39e-09	4.15e-09	6.18e-09	5.77e-09		-5	3.91e-09	4.72e-09	3.93e-09	6.04e-09	4.47e-09	3.82e-09	4.39e-09	4.15e-09	6.18e-09	5.77e-09
	0	5.05e-09	5.43e-09	4.49e-09	6.7e-09	5.26e-09	4.42e-09	5.04e-09	5.02e-09	7.14e-09	6.64e-09		0	5.05e-09	5.43e-09	4.49e-09	6.7e-09	5.26e-09	4.42e-09	5.04e-09	5.02e-09	7.14e-09	6.64e-09
	5	6.31e-09	6.26e-09	4.99e-09	7.25e-09	6.24e-09	5.2e-09	5.79e-09	5.98e-09	8.18e-09	7.57e-09		5	6.31e-09	6.26e-09	4.99e-09	7.25e-09	6.24e-09	5.2e-09	5.79e-09	5.98e-09	8.18e-09	7.57e-09
	10	7.46e-09	7.24e-09	5.54e-09	8e-09	7.25e-09	5.93e-09	6.64e-09	6.94e-09	9.3e-09	8.59e-09		10	7.46e-09	7.24e-09	5.54e-09	8e-09	7.25e-09	5.93e-09	6.64e-09	6.94e-09	9.3e-09	8.59e-09
	15	8.73e-09	8.08e-09	6.26e-09	8.75e-09	8.37e-09	6.69e-09	7.59e-09	7.95e-09	1.05e-08	9.7e-09		15	8.73e-09	8.08e-09	6.26e-09	8.75e-09	8.37e-09	6.69e-09	7.59e-09	7.95e-09	1.05e-08	9.7e-09
	20	1.01e-08	9.06e-09	7.31e-09	9.33e-09	9.56e-09	7.6e-09	8.56e-09	9.02e-09	1.17e-08	1.09e-08		20	1.01e-08	9.06e-09	7.31e-09	9.33e-09	9.56e-09	7.6e-09	8.56e-09	9.02e-09	1.17e-08	1.09e-08
	25	1.13e-08	1.02e-08	8.47e-09	1.01e-08	1.07e-08	8.52e-09	9.65e-09	1.01e-08	1.29e-08	1.2e-08		25	1.13e-08	1.02e-08	8.47e-09	1.01e-08	1.07e-08	8.52e-09	9.65e-09	1.01e-08	1.29e-08	1.2e-08
	30	1.26e-08	1.11e-08	9.67e-09	1.09e-08	1.19e-08	9.43e-09	1.05e-08	1.11e-08	1.42e-08	1.36e-08		30	1.26e-08	1.11e-08	9.67e-09	1.09e-08	1.19e-08	9.43e-09	1.05e-08	1.11e-08	1.42e-08	1.36e-08
	35	1.38e-08	1.2e-08	1.09e-08	1.27e-08	1.32e-08	1.04e-08	1.14e-08	1.2e-08	1.55e-08	1.5e-08		35	1.38e-08	1.2e-08	1.09e-08	1.27e-08	1.32e-08	1.04e-08	1.14e-08	1.2e-08	1.55e-08	1.5e-08
	40	1.52e-08	1.3e-08	1.22e-08	1.25e-08	1.44e-08	1.1e-08	1.23e-08	1.31e-08	1.67e-08	1.63e-08		40	1.52e-08	1.3e-08	1.22e-08	1.25e-08	1.44e-08	1.1e-08	1.23e-08	1.31e-08	1.67e-08	1.63e-08
	Not normalized, mean per group
	Voltage	group1	group2										Voltage	group1	group2
	-60	1.444e-11	2.214e-11										-60	1.444e-11	2.214e-11
	-55	3.838e-11	3.772e-11										-55	3.838e-11	3.772e-11
	-50	7.504e-11	7.004e-11										-50	7.504e-11	7.004e-11
	-45	1.2378e-10	1.2512e-10										-45	1.2378e-10	1.2512e-10
	-40	1.726e-10	2.084e-10										-40	1.726e-10	2.084e-10
	-35	2.348e-10	3.012e-10										-35	2.348e-10	3.012e-10
	-30	2.904e-10	3.984e-10										-30	2.904e-10	3.984e-10
	-25	1.1132e-09	1.374e-09										-25	1.1132e-09	1.374e-09
	-20	2.912e-09	2.96e-09										-20	2.912e-09	2.96e-09
	-15	3.43e-09	3.502e-09										-15	3.43e-09	3.502e-09
	-10	4.028e-09	4.16e-09										-10	4.028e-09	4.16e-09
	-5	4.614e-09	4.862e-09										-5	4.614e-09	4.862e-09
	0	5.386e-09	5.652e-09										0	5.386e-09	5.652e-09
	5	6.21e-09	6.544e-09										5	6.21e-09	6.544e-09
	10	7.098e-09	7.48e-09										10	7.098e-09	7.48e-09
	15	8.038e-09	8.486e-09										15	8.038e-09	8.486e-09
	20	9.072e-09	9.556e-09										20	9.072e-09	9.556e-09
	25	1.0154e-08	1.0634e-08										25	1.0154e-08	1.0634e-08
	30	1.1234e-08	1.1766e-08										30	1.1234e-08	1.1766e-08
	35	1.252e-08	1.286e-08										35	1.252e-08	1.286e-08
	40	1.346e-08	1.388e-08										40	1.346e-08	1.388e-08
	Normalized to Cslow
		PatchMaster												BioPhysical Essentials
		group 1					group 2							group 1					group 2
	Voltage	220315_05	220318_08	220802_10	220803_01	220809_11	220810_01	220810_03	220810_07	220810_12	220810_13		Voltage	220315_05	220318_08	220802_10	220803_01	220809_11	220810_01	220810_03	220810_07	220810_12	220810_13
	-60	0.763636	0.552036	0.496	0.474886	0.701299	1	1.19126	1.22321	0.664407	0.911765		-60	0.763636	0.552036	0.496	0.474886	0.701299	1	1.19126	1.22321	0.664407	0.911765
	-55	1.96364	0.868778	1.248	1.74429	2.1342	1.61404	1.88525	2.5	1.32203	1.15809		-55	1.96364	0.868778	1.248	1.74429	2.1342	1.61404	1.88525	2.5	1.32203	1.15809
	-50	3.49091	1.60633	2.992	3.31963	4.1645	2.67836	4.23497	5.13393	2.10847	1.82721		-50	3.49091	1.60633	2.992	3.31963	4.1645	2.67836	4.23497	5.13393	2.10847	1.82721
	-45	5.41818	3.1629	4.8	5.79909	6.62338	5.29825	7.81421	7.36607	3.72881	4.30147		-45	5.41818	3.1629	4.8	5.79909	6.62338	5.29825	7.81421	7.36607	3.72881	4.30147
	-40	7.23636	5.65611	6.6	7.53425	9.04762	8.07018	13.224	10.1339	6.20339	9.26471		-40	7.23636	5.65611	6.6	7.53425	9.04762	8.07018	13.224	10.1339	6.20339	9.26471
	-35	10.1455	8.37104	9.76	9.45205	11.2121	12.6901	19.6175	11.7857	9.76271	13.8971		-35	10.1455	8.37104	9.76	9.45205	11.2121	12.6901	19.6175	11.7857	9.76271	13.8971
	-30	12.8	10.905	11.32	11.6438	13.8961	16.2573	26.4481	15.1339	14.2373	17.3162		-30	12.8	10.905	11.32	11.6438	13.8961	16.2573	26.4481	15.1339	14.2373	17.3162
	-25	68.3636	106.787	12.92	28.2648	16.6234	115.205	36.8852	24.4643	22.6102	110.662		-25	68.3636	106.787	12.92	28.2648	16.6234	115.205	36.8852	24.4643	22.6102	110.662
	-20	80	128.054	98.4	202.74	113.853	134.503	150.82	105.357	128.814	131.618		-20	80	128.054	98.4	202.74	113.853	134.503	150.82	105.357	128.814	131.618
	-15	98.9091	152.941	114.4	230.594	135.931	160.819	175.956	126.339	151.864	155.515		-15	98.9091	152.941	114.4	230.594	135.931	160.819	175.956	126.339	151.864	155.515
	-10	116.364	183.71	137.6	257.991	164.069	190.058	210.929	152.232	178.644	184.191		-10	116.364	183.71	137.6	257.991	164.069	190.058	210.929	152.232	178.644	184.191
	-5	142.182	213.575	157.2	275.799	193.506	223.392	239.891	185.268	209.492	212.132		-5	142.182	213.575	157.2	275.799	193.506	223.392	239.891	185.268	209.492	212.132
	0	183.636	245.701	179.6	305.936	227.706	258.48	275.41	224.107	242.034	244.118		0	183.636	245.701	179.6	305.936	227.706	258.48	275.41	224.107	242.034	244.118
	5	229.455	283.258	199.6	331.05	270.13	304.094	316.393	266.964	277.288	278.309		5	229.455	283.258	199.6	331.05	270.13	304.094	316.393	266.964	277.288	278.309
	10	271.273	327.602	221.6	365.297	313.853	346.784	362.842	309.821	315.254	315.809		10	271.273	327.602	221.6	365.297	313.853	346.784	362.842	309.821	315.254	315.809
	15	317.455	365.611	250.4	399.543	362.338	391.228	414.754	354.911	355.932	356.618		15	317.455	365.611	250.4	399.543	362.338	391.228	414.754	354.911	355.932	356.618
	20	367.273	409.955	292.4	426.027	413.853	444.444	467.76	402.679	396.61	400.735		20	367.273	409.955	292.4	426.027	413.853	444.444	467.76	402.679	396.61	400.735
	25	410.909	461.538	338.8	461.187	463.203	498.246	527.322	450.893	437.288	441.176		25	410.909	461.538	338.8	461.187	463.203	498.246	527.322	450.893	437.288	441.176
	30	458.182	502.262	386.8	497.717	515.152	551.462	573.77	495.536	481.356	500		30	458.182	502.262	386.8	497.717	515.152	551.462	573.77	495.536	481.356	500
	35	501.818	542.986	436	579.909	571.429	608.187	622.951	535.714	525.424	551.471		35	501.818	542.986	436	579.909	571.429	608.187	622.951	535.714	525.424	551.471
	40	552.727	588.235	488	570.776	623.377	643.275	672.131	584.821	566.102	599.265		40	552.727	588.235	488	570.776	623.377	643.275	672.131	584.821	566.102	599.265
	Cslow	2.75e-11	2.21e-11	2.5e-11	2.19e-11	2.31e-11	1.71e-11	1.83e-11	2.24e-11	2.95e-11	2.72e-11
	Normalized, mean per group
	Voltage	group1	group2										Voltage	group1	group2
	-60	0.597571	0.998129										-60	0.597571	0.998129
	-55	1.59178	1.69588										-55	1.59178	1.69588
	-50	3.11468	3.19659										-50	3.11468	3.19659
	-45	5.16071	5.70176										-45	5.16071	5.70176
	-40	7.21487	9.37925										-40	7.21487	9.37925
	-35	9.78813	13.5506										-35	9.78813	13.5506
	-30	12.113	17.8786										-30	12.113	17.8786
	-25	46.5918	61.9652										-25	46.5918	61.9652
	-20	124.609	130.222										-20	124.609	130.222
	-15	146.555	154.099										-15	146.555	154.099
	-10	171.947	183.211										-10	171.947	183.211
	-5	196.452	214.035										-5	196.452	214.035
	0	228.516	248.83										0	228.516	248.83
	5	262.699	288.61										5	262.699	288.61
	10	299.925	330.102										10	299.925	330.102
	15	339.069	374.689										15	339.069	374.689
	20	381.902	422.446										20	381.902	422.446
	25	427.128	470.985										25	427.128	470.985
	30	472.023	520.425										30	472.023	520.425
	35	526.428	568.749										35	526.428	568.749
	40	564.623	613.119										40	564.623	613.119

### Sheet: Min
										Determination of the minimum in the signal
	Not normalized, individual recording results
		PatchMaster												Biophysical Essentials
		group 1					group 2							group 1					group 2
	Voltage	220315_05	220318_08	220802_10	220803_01	220809_11	220810_01	220810_03	220810_07	220810_12	220810_13		Voltage	220315_05	220318_08	220802_10	220803_01	220809_11	220810_01	220810_03	220810_07	220810_12	220810_13
	-60	-2.23e-11	-1.09e-11	-1.01e-11	-9.57e-12	-1.47e-11	-1.7e-11	-1.23e-11	-2.06e-11	-1.28e-11	-1.08e-11		-60	-2.22971e-11	-1.09413e-11	-1.13312e-11	-1.01941e-11	-2.09171e-11	-1.6975e-11	-1.38251e-11	-2.05891e-11	-1.90296e-11	-1.69936e-11
	-55	-3.42e-11	-2.14e-11	-2.63e-11	-4.3e-11	-2.03e-11	-1.26e-11	-2.12e-11	-8.79e-11	-2.29e-11	-4.28e-11		-55	-3.41852e-11	-2.14303e-11	-2.62962e-11	-4.29881e-11	-2.03416e-11	-1.25936e-11	-2.12203e-11	-8.78951e-11	-2.29222e-11	-4.27872e-11
	-50	-5.87e-11	-2.89e-11	-4.57e-11	-8.73e-11	-4e-11	-9.9e-12	-6.33e-11	-1.56e-10	-2.6e-11	-6.79e-11		-50	-5.86978e-11	-2.88503e-11	-4.57446e-11	-8.72582e-11	-3.999e-11	-9.8954e-12	-6.33144e-11	-1.5561e-10	-2.59607e-11	-6.78815e-11
	-45	-8.12e-11	-1.32e-11	-6.59e-11	-1.24e-10	-4.81e-11	-1.15e-11	-9.63e-11	-2.34e-10	-1.66e-11	-1.04e-10		-45	-8.12363e-11	-1.32331e-11	-6.59353e-11	-1.23938e-10	-4.81279e-11	-1.15292e-11	-9.63424e-11	-2.3395e-10	-1.6579e-11	-1.04053e-10
	-40	-9.51e-11	-2.64e-11	-8.81e-11	-1.53e-10	-5.82e-11	-1.18e-11	-1.04e-10	-3.19e-10	-3.7e-11	-5.69e-11		-40	-9.51357e-11	-2.64236e-11	-8.80854e-11	-1.53146e-10	-5.82275e-11	-1.17767e-11	-1.04146e-10	-3.18769e-10	-3.7001e-11	-5.69465e-11
	-35	-1.76e-10	-6e-11	-7.83e-11	-1.86e-10	-8.09e-11	-5.04e-11	-1.15e-10	-3.89e-10	-4.66e-11	-1.48e-10		-35	-1.76124e-10	-5.99598e-11	-7.83187e-11	-1.85758e-10	-8.08836e-11	-5.03805e-11	-1.14722e-10	-3.88817e-10	-4.65931e-11	-1.47565e-10
	-30	-3.59e-09	-2.44e-10	-1.39e-10	-2.04e-10	-3.4e-10	-2.87e-10	-1.6e-10	-4.7e-10	-2.33e-10	-5.16e-10		-30	-3.59358e-09	-2.4408e-10	-1.39158e-10	-2.04359e-10	-3.39637e-10	-2.86874e-10	-1.59836e-10	-4.70492e-10	-2.33145e-10	-5.15829e-10
	-25	-2.08e-08	-1.92e-08	-9.41e-10	-1.08e-09	-2.65e-09	-1.93e-08	-1.27e-09	-8.37e-10	-1.48e-09	-2.37e-08		-25	-2.07546e-08	-1.92019e-08	-9.40519e-10	-1.07748e-09	-2.64687e-09	-1.93116e-08	-1.26852e-09	-8.36758e-10	-1.48192e-09	-2.36898e-08
	-20	-1.97e-08	-1.82e-08	-2.04e-08	-1.27e-08	-2.03e-08	-1.87e-08	-1.7e-08	-1.95e-08	-2.24e-08	-2.28e-08		-20	-1.96674e-08	-1.8247e-08	-2.04448e-08	-1.27231e-08	-2.03215e-08	-1.8659e-08	-1.7e-08	-1.95253e-08	-2.2449e-08	-2.2798e-08
	-15	-1.85e-08	-1.73e-08	-1.97e-08	-1.23e-08	-1.92e-08	-1.7e-08	-1.59e-08	-1.85e-08	-2.11e-08	-2.14e-08		-15	-1.84915e-08	-1.73024e-08	-1.97018e-08	-1.23207e-08	-1.92094e-08	-1.7043e-08	-1.59142e-08	-1.84925e-08	-2.11109e-08	-2.14047e-08
	-10	-1.73e-08	-1.63e-08	-1.87e-08	-1.15e-08	-1.8e-08	-1.6e-08	-1.49e-08	-1.72e-08	-1.97e-08	-2.01e-08		-10	-1.72666e-08	-1.62842e-08	-1.87375e-08	-1.15239e-08	-1.80242e-08	-1.59712e-08	-1.49216e-08	-1.72465e-08	-1.97236e-08	-2.00698e-08
	-5	-1.6e-08	-1.53e-08	-1.76e-08	-1.02e-08	-1.69e-08	-1.48e-08	-1.37e-08	-1.61e-08	-1.83e-08	-1.87e-08		-5	-1.60399e-08	-1.53365e-08	-1.75528e-08	-1.01548e-08	-1.68531e-08	-1.4837e-08	-1.36982e-08	-1.61002e-08	-1.83018e-08	-1.87078e-08
	0	-1.48e-08	-1.42e-08	-1.63e-08	-9.24e-09	-1.57e-08	-1.39e-08	-1.22e-08	-1.49e-08	-1.69e-08	-1.74e-08		0	-1.48008e-08	-1.41753e-08	-1.63043e-08	-9.2425e-09	-1.56999e-08	-1.39397e-08	-1.21912e-08	-1.48805e-08	-1.68907e-08	-1.74348e-08
	5	-1.35e-08	-1.3e-08	-1.51e-08	-8.27e-09	-1.45e-08	-1.28e-08	-1.12e-08	-1.37e-08	-1.55e-08	-1.61e-08		5	-1.35281e-08	-1.30313e-08	-1.5088e-08	-8.26983e-09	-1.44957e-08	-1.27931e-08	-1.11768e-08	-1.37367e-08	-1.5462e-08	-1.60605e-08
	10	-1.23e-08	-1.18e-08	-1.39e-08	-7.58e-09	-1.34e-08	-1.15e-08	-1.05e-08	-1.26e-08	-1.41e-08	-1.47e-08		10	-1.23339e-08	-1.18463e-08	-1.39187e-08	-7.57562e-09	-1.3376e-08	-1.14904e-08	-1.0542e-08	-1.25722e-08	-1.40826e-08	-1.47082e-08
	15	-1.11e-08	-1.05e-08	-1.26e-08	-6.79e-09	-1.22e-08	-1.03e-08	-9.67e-09	-1.14e-08	-1.27e-08	-1.34e-08		15	-1.11366e-08	-1.04912e-08	-1.25979e-08	-6.79251e-09	-1.22095e-08	-1.03246e-08	-9.671e-09	-1.14168e-08	-1.26913e-08	-1.33891e-08
	20	-9.89e-09	-9.43e-09	-1.14e-08	-5.91e-09	-1.11e-08	-9.27e-09	-8.82e-09	-1.03e-08	-1.13e-08	-1.21e-08		20	-9.89051e-09	-9.42509e-09	-1.14313e-08	-5.9092e-09	-1.10529e-08	-9.26739e-09	-8.81533e-09	-1.02935e-08	-1.12912e-08	-1.20662e-08
	25	-8.69e-09	-8.41e-09	-1.01e-08	-5.19e-09	-9.89e-09	-8.41e-09	-7.86e-09	-9.18e-09	-9.92e-09	-1.08e-08		25	-8.69308e-09	-8.40698e-09	-1.01075e-08	-5.18618e-09	-9.88811e-09	-8.41193e-09	-7.86088e-09	-9.17514e-09	-9.92412e-09	-1.07834e-08
	30	-7.51e-09	-7.28e-09	-8.78e-09	-4.45e-09	-8.77e-09	-7.4e-09	-6.75e-09	-8.06e-09	-8.57e-09	-9.78e-09		30	-7.50746e-09	-7.28365e-09	-8.78344e-09	-4.44642e-09	-8.76696e-09	-7.39858e-09	-6.75191e-09	-8.05964e-09	-8.56628e-09	-9.78116e-09
	35	-6.3e-09	-6.29e-09	-7.54e-09	-3.74e-09	-7.62e-09	-6.51e-09	-5.65e-09	-6.96e-09	-7.18e-09	-8.48e-09		35	-6.30205e-09	-6.29087e-09	-7.53924e-09	-3.74104e-09	-7.62345e-09	-6.5055e-09	-5.64861e-09	-6.96449e-09	-7.17718e-09	-8.48403e-09
	40	-5.15e-09	-5.27e-09	-6.35e-09	-3.08e-09	-6.48e-09	-5.24e-09	-4.67e-09	-5.85e-09	-5.82e-09	-7.2e-09		40	-5.15054e-09	-5.26698e-09	-6.3479e-09	-3.07579e-09	-6.47718e-09	-5.23902e-09	-4.67042e-09	-5.85278e-09	-5.8242e-09	-7.19715e-09
	Not normalized, mean per group
	Voltage	group1	group2										Voltage	group1	group2
	-60	-1.3514e-11	-1.47e-11										-60	-1.3514e-11	-1.47e-11
	-55	-2.904e-11	-3.748e-11										-55	-2.904e-11	-3.748e-11
	-50	-5.212e-11	-6.462e-11										-50	-5.212e-11	-6.462e-11
	-45	-6.648e-11	-9.248e-11										-45	-6.648e-11	-9.248e-11
	-40	-8.416e-11	-1.0574e-10										-40	-8.416e-11	-1.0574e-10
	-35	-1.1624e-10	-1.498e-10										-35	-1.1624e-10	-1.498e-10
	-30	-9.034e-10	-3.332e-10										-30	-9.034e-10	-3.332e-10
	-25	-8.9342e-09	-9.3174e-09										-25	-8.9342e-09	-9.3174e-09
	-20	-1.826e-08	-2.008e-08										-20	-1.826e-08	-2.008e-08
	-15	-1.74e-08	-1.878e-08										-15	-1.74e-08	-1.878e-08
	-10	-1.636e-08	-1.758e-08										-10	-1.636e-08	-1.758e-08
	-5	-1.52e-08	-1.632e-08										-5	-1.52e-08	-1.632e-08
	0	-1.4048e-08	-1.506e-08										0	-1.4048e-08	-1.506e-08
	5	-1.2874e-08	-1.386e-08										5	-1.2874e-08	-1.386e-08
	10	-1.1796e-08	-1.268e-08										10	-1.1796e-08	-1.268e-08
	15	-1.0638e-08	-1.1494e-08										15	-1.0638e-08	-1.1494e-08
	20	-9.546e-09	-1.0358e-08										20	-9.546e-09	-1.0358e-08
	25	-8.456e-09	-9.234e-09										25	-8.456e-09	-9.234e-09
	30	-7.358e-09	-8.112e-09										30	-7.358e-09	-8.112e-09
	35	-6.298e-09	-6.956e-09										35	-6.298e-09	-6.956e-09
	40	-5.266e-09	-5.756e-09										40	-5.266e-09	-5.756e-09
		PatchMaster												BioPhysical Essentials
		group 1					group 2							group 1					group 2
	Voltage	220315_05	220318_08	220802_10	220803_01	220809_11	220810_01	220810_03	220810_07	220810_12	220810_13		Voltage	220315_05	220318_08	220802_10	220803_01	220809_11	220810_01	220810_03	220810_07	220810_12	220810_13
	-60	-0.810909	-0.493213	-0.404	-0.436986	-0.636364	-0.994152	-0.672131	-0.919643	-0.433898	-0.397059		-60	-0.810909	-0.493213	-0.404	-0.436986	-0.636364	-0.994152	-0.672131	-0.919643	-0.433898	-0.397059
	-55	-1.24364	-0.968326	-1.052	-1.96347	-0.878788	-0.736842	-1.15847	-3.92411	-0.776271	-1.57353		-55	-1.24364	-0.968326	-1.052	-1.96347	-0.878788	-0.736842	-1.15847	-3.92411	-0.776271	-1.57353
	-50	-2.13455	-1.30769	-1.828	-3.9863	-1.7316	-0.578947	-3.45902	-6.96429	-0.881356	-2.49632		-50	-2.13455	-1.30769	-1.828	-3.9863	-1.7316	-0.578947	-3.45902	-6.96429	-0.881356	-2.49632
	-45	-2.95273	-0.597285	-2.636	-5.6621	-2.08225	-0.672515	-5.2623	-10.4464	-0.562712	-3.82353		-45	-2.95273	-0.597285	-2.636	-5.6621	-2.08225	-0.672515	-5.2623	-10.4464	-0.562712	-3.82353
	-40	-3.45818	-1.19457	-3.524	-6.9863	-2.51948	-0.690058	-5.68306	-14.2411	-1.25424	-2.09191		-40	-3.45818	-1.19457	-3.524	-6.9863	-2.51948	-0.690058	-5.68306	-14.2411	-1.25424	-2.09191
	-35	-6.4	-2.71493	-3.132	-8.49315	-3.50216	-2.94737	-6.28415	-17.3661	-1.57966	-5.44118		-35	-6.4	-2.71493	-3.132	-8.49315	-3.50216	-2.94737	-6.28415	-17.3661	-1.57966	-5.44118
	-30	-130.545	-11.0407	-5.56	-9.31507	-14.7186	-16.7836	-8.74317	-20.9821	-7.89831	-18.9706		-30	-130.545	-11.0407	-5.56	-9.31507	-14.7186	-16.7836	-8.74317	-20.9821	-7.89831	-18.9706
	-25	-756.364	-868.778	-37.64	-49.3151	-114.719	-1128.65	-69.3989	-37.3661	-50.1695	-871.324		-25	-756.364	-868.778	-37.64	-49.3151	-114.719	-1128.65	-69.3989	-37.3661	-50.1695	-871.324
	-20	-716.364	-823.529	-816	-579.909	-878.788	-1093.57	-928.962	-870.536	-759.322	-838.235		-20	-716.364	-823.529	-816	-579.909	-878.788	-1093.57	-928.962	-870.536	-759.322	-838.235
	-15	-672.727	-782.805	-788	-561.644	-831.169	-994.152	-868.852	-825.893	-715.254	-786.765		-15	-672.727	-782.805	-788	-561.644	-831.169	-994.152	-868.852	-825.893	-715.254	-786.765
	-10	-629.091	-737.557	-748	-525.114	-779.221	-935.673	-814.208	-767.857	-667.797	-738.971		-10	-629.091	-737.557	-748	-525.114	-779.221	-935.673	-814.208	-767.857	-667.797	-738.971
	-5	-581.818	-692.308	-704	-465.753	-731.602	-865.497	-748.634	-718.75	-620.339	-687.5		-5	-581.818	-692.308	-704	-465.753	-731.602	-865.497	-748.634	-718.75	-620.339	-687.5
	0	-538.182	-642.534	-652	-421.918	-679.654	-812.865	-666.667	-665.179	-572.881	-639.706		0	-538.182	-642.534	-652	-421.918	-679.654	-812.865	-666.667	-665.179	-572.881	-639.706
	5	-490.909	-588.235	-604	-377.626	-627.706	-748.538	-612.022	-611.607	-525.424	-591.912		5	-490.909	-588.235	-604	-377.626	-627.706	-748.538	-612.022	-611.607	-525.424	-591.912
	10	-447.273	-533.937	-556	-346.119	-580.087	-672.515	-573.77	-562.5	-477.966	-540.441		10	-447.273	-533.937	-556	-346.119	-580.087	-672.515	-573.77	-562.5	-477.966	-540.441
	15	-403.636	-475.113	-504	-310.046	-528.139	-602.339	-528.415	-508.929	-430.508	-492.647		15	-403.636	-475.113	-504	-310.046	-528.139	-602.339	-528.415	-508.929	-430.508	-492.647
	20	-359.636	-426.697	-456	-269.863	-480.519	-542.105	-481.967	-459.821	-383.051	-444.853		20	-359.636	-426.697	-456	-269.863	-480.519	-542.105	-481.967	-459.821	-383.051	-444.853
	25	-316	-380.543	-404	-236.986	-428.139	-491.813	-429.508	-409.821	-336.271	-397.059		25	-316	-380.543	-404	-236.986	-428.139	-491.813	-429.508	-409.821	-336.271	-397.059
	30	-273.091	-329.412	-351.2	-203.196	-379.654	-432.749	-368.852	-359.821	-290.508	-359.559		30	-273.091	-329.412	-351.2	-203.196	-379.654	-432.749	-368.852	-359.821	-290.508	-359.559
	35	-229.091	-284.615	-301.6	-170.776	-329.87	-380.702	-308.743	-310.714	-243.39	-311.765		35	-229.091	-284.615	-301.6	-170.776	-329.87	-380.702	-308.743	-310.714	-243.39	-311.765
	40	-187.273	-238.462	-254	-140.639	-280.519	-306.433	-255.191	-261.161	-197.288	-264.706		40	-187.273	-238.462	-254	-140.639	-280.519	-306.433	-255.191	-261.161	-197.288	-264.706
	Cslow	2.75e-11	2.21e-11	2.5e-11	2.19e-11	2.31e-11	1.71e-11	1.83e-11	2.24e-11	2.95e-11	2.72e-11
	Normalized, mean per group
	Voltage	group1	group2										Voltage	group1	group2
	-60	-0.556294	-0.683377										-60	-0.556294	-0.683377
	-55	-1.22124	-1.63384										-55	-1.22124	-1.63384
	-50	-2.19763	-2.87599										-50	-2.19763	-2.87599
	-45	-2.78607	-4.1535										-45	-2.78607	-4.1535
	-40	-3.53651	-4.79207										-40	-3.53651	-4.79207
	-35	-4.84845	-6.72369										-35	-4.84845	-6.72369
	-30	-34.236	-14.6756										-30	-34.236	-14.6756
	-25	-365.363	-431.383										-25	-365.363	-431.383
	-20	-762.918	-898.124										-20	-762.918	-898.124
	-15	-727.269	-838.183										-15	-727.269	-838.183
	-10	-683.796	-784.901										-10	-683.796	-784.901
	-5	-635.096	-728.144										-5	-635.096	-728.144
	0	-586.857	-671.46										0	-586.857	-671.46
	5	-537.695	-617.901										5	-537.695	-617.901
	10	-492.683	-565.438										10	-492.683	-565.438
	15	-444.187	-512.568										15	-444.187	-512.568
	20	-398.543	-462.36										20	-398.543	-462.36
	25	-353.134	-412.895										25	-353.134	-412.895
	30	-307.311	-362.298										30	-307.311	-362.298
	35	-263.191	-311.063										35	-263.191	-311.063
	40	-220.179	-256.956										40	-220.179	-256.956

### Sheet: Mean
										Mean trace
	Not normalized, individual recording results
		PatchMaster												Biophysical Essentials
		group 1					group 2							group 1					group 2
	Voltage	220315_05	220318_08	220802_10	220803_01	220809_11	220810_01	220810_03	220810_07	220810_12	220810_13		Voltage	220315_05	220318_08	220802_10	220803_01	220809_11	220810_01	220810_03	220810_07	220810_12	220810_13
	-60	-8.18e-13	-7.5e-15	-4.54e-13	-2.99e-12	-1.12e-12	5.07e-13	2.16e-12	-6.42e-13	-3.61e-14	2.03e-12		-60	-8.18e-13	-7.5e-15	-4.54e-13	-2.99e-12	-1.12e-12	5.07e-13	2.16e-12	-6.42e-13	-3.61e-14	2.03e-12
	-55	2.47e-11	8.61e-12	1.06e-11	1.29e-11	7.67e-12	9.9e-12	1.36e-11	6.48e-12	1.5e-11	7.53e-12		-55	2.47e-11	8.61e-12	1.06e-11	1.29e-11	7.67e-12	9.9e-12	1.36e-11	6.48e-12	1.5e-11	7.53e-12
	-50	7.12e-11	2.3e-11	3.11e-11	2.95e-11	2.11e-11	2.55e-11	4.53e-11	1.93e-11	3.68e-11	2.48e-11		-50	7.12e-11	2.3e-11	3.11e-11	2.95e-11	2.11e-11	2.55e-11	4.53e-11	1.93e-11	3.68e-11	2.48e-11
	-45	1.1e-10	5.53e-11	5.84e-11	6.73e-11	5.42e-11	6.45e-11	1.06e-10	5.13e-11	8.03e-11	8.21e-11		-45	1.1e-10	5.53e-11	5.84e-11	6.73e-11	5.42e-11	6.45e-11	1.06e-10	5.13e-11	8.03e-11	8.21e-11
	-40	1.48e-10	1.02e-10	8.74e-11	9.44e-11	9.97e-11	1.18e-10	2.09e-10	9.47e-11	1.52e-10	2.15e-10		-40	1.48e-10	1.02e-10	8.74e-11	9.44e-11	9.97e-11	1.18e-10	2.09e-10	9.47e-11	1.52e-10	2.15e-10
	-35	1.84e-10	1.45e-10	1.16e-10	1.36e-10	1.43e-10	1.66e-10	3.21e-10	1.84e-10	2.35e-10	3.46e-10		-35	1.84e-10	1.45e-10	1.16e-10	1.36e-10	1.43e-10	1.66e-10	3.21e-10	1.84e-10	2.35e-10	3.46e-10
	-30	2.65e-10	1.46e-10	1.12e-10	1.54e-10	1.73e-10	1.74e-10	4.12e-10	2.86e-10	3.56e-10	4.03e-10		-30	2.65e-10	1.46e-10	1.12e-10	1.54e-10	1.73e-10	1.74e-10	4.12e-10	2.86e-10	3.56e-10	4.03e-10
	-25	8.14e-10	1.41e-09	1.29e-10	4.95e-10	2.53e-10	1.58e-09	5.19e-10	4e-10	5.21e-10	1.94e-09		-25	8.14e-10	1.41e-09	1.29e-10	4.95e-10	2.53e-10	1.58e-09	5.19e-10	4e-10	5.21e-10	1.94e-09
	-20	1.23e-09	1.76e-09	1.11e-09	2.22e-09	1.72e-09	1.95e-09	2.29e-09	1.87e-09	2.59e-09	2.43e-09		-20	1.23e-09	1.76e-09	1.11e-09	2.22e-09	1.72e-09	1.95e-09	2.29e-09	1.87e-09	2.59e-09	2.43e-09
	-15	1.83e-09	2.33e-09	1.36e-09	2.97e-09	2.22e-09	2.43e-09	2.79e-09	2.4e-09	3.25e-09	3.05e-09		-15	1.83e-09	2.33e-09	1.36e-09	2.97e-09	2.22e-09	2.43e-09	2.79e-09	2.4e-09	3.25e-09	3.05e-09
	-10	2.69e-09	3.09e-09	1.67e-09	3.83e-09	2.95e-09	3e-09	3.41e-09	3.11e-09	4.09e-09	3.74e-09		-10	2.69e-09	3.09e-09	1.67e-09	3.83e-09	2.95e-09	3e-09	3.41e-09	3.11e-09	4.09e-09	3.74e-09
	-5	3.67e-09	3.96e-09	2.25e-09	4.43e-09	3.81e-09	3.66e-09	4.02e-09	3.91e-09	5.08e-09	4.74e-09		-5	3.67e-09	3.96e-09	2.25e-09	4.43e-09	3.81e-09	3.66e-09	4.02e-09	3.91e-09	5.08e-09	4.74e-09
	0	4.79e-09	5.01e-09	2.91e-09	5.39e-09	4.82e-09	4.34e-09	4.73e-09	4.84e-09	6.24e-09	5.79e-09		0	4.79e-09	5.01e-09	2.91e-09	5.39e-09	4.82e-09	4.34e-09	4.73e-09	4.84e-09	6.24e-09	5.79e-09
	5	5.99e-09	6.03e-09	3.72e-09	6.23e-09	6.01e-09	5.13e-09	5.51e-09	5.85e-09	7.46e-09	6.94e-09		5	5.99e-09	6.03e-09	3.72e-09	6.23e-09	6.01e-09	5.13e-09	5.51e-09	5.85e-09	7.46e-09	6.94e-09
	10	7.17e-09	7.1e-09	4.72e-09	7.17e-09	7.15e-09	5.86e-09	6.48e-09	6.87e-09	8.79e-09	8.19e-09		10	7.17e-09	7.1e-09	4.72e-09	7.17e-09	7.15e-09	5.86e-09	6.48e-09	6.87e-09	8.79e-09	8.19e-09
	15	8.45e-09	8.01e-09	5.93e-09	8.08e-09	8.31e-09	6.57e-09	7.52e-09	7.9e-09	1.01e-08	9.44e-09		15	8.45e-09	8.01e-09	5.93e-09	8.08e-09	8.31e-09	6.57e-09	7.52e-09	7.9e-09	1.01e-08	9.44e-09
	20	9.75e-09	9.01e-09	7.16e-09	8.83e-09	9.51e-09	7.37e-09	8.51e-09	8.98e-09	1.15e-08	1.07e-08		20	9.75e-09	9.01e-09	7.16e-09	8.83e-09	9.51e-09	7.37e-09	8.51e-09	8.98e-09	1.15e-08	1.07e-08
	25	1.11e-08	1.01e-08	8.32e-09	9.78e-09	1.07e-08	8.26e-09	9.59e-09	1e-08	1.28e-08	1.2e-08		25	1.11e-08	1.01e-08	8.32e-09	9.78e-09	1.07e-08	8.26e-09	9.59e-09	1e-08	1.28e-08	1.2e-08
	30	1.24e-08	1.09e-08	9.51e-09	1.07e-08	1.18e-08	9.15e-09	1.05e-08	1.1e-08	1.41e-08	1.35e-08		30	1.24e-08	1.09e-08	9.51e-09	1.07e-08	1.18e-08	9.15e-09	1.05e-08	1.1e-08	1.41e-08	1.35e-08
	35	1.37e-08	1.19e-08	1.07e-08	1.2e-08	1.31e-08	1.01e-08	1.13e-08	1.2e-08	1.54e-08	1.49e-08		35	1.37e-08	1.19e-08	1.07e-08	1.2e-08	1.31e-08	1.01e-08	1.13e-08	1.2e-08	1.54e-08	1.49e-08
	40	1.51e-08	1.29e-08	1.2e-08	1.23e-08	1.43e-08	1.07e-08	1.23e-08	1.29e-08	1.66e-08	1.62e-08		40	1.51e-08	1.29e-08	1.2e-08	1.23e-08	1.43e-08	1.07e-08	1.23e-08	1.29e-08	1.66e-08	1.62e-08
	Not normalized, mean per group
	Voltage	group1	group2										Voltage	group1	group2
	-60	-1.0779e-12	8.0378e-13										-60	-1.0779e-12	8.0378e-13
	-55	1.2896e-11	1.0502e-11										-55	1.2896e-11	1.0502e-11
	-50	3.518e-11	3.034e-11										-50	3.518e-11	3.034e-11
	-45	6.904e-11	7.684e-11										-45	6.904e-11	7.684e-11
	-40	1.063e-10	1.5774e-10										-40	1.063e-10	1.5774e-10
	-35	1.448e-10	2.504e-10										-35	1.448e-10	2.504e-10
	-30	1.7e-10	3.262e-10										-30	1.7e-10	3.262e-10
	-25	6.202e-10	9.92e-10										-25	6.202e-10	9.92e-10
	-20	1.608e-09	2.226e-09										-20	1.608e-09	2.226e-09
	-15	2.142e-09	2.784e-09										-15	2.142e-09	2.784e-09
	-10	2.846e-09	3.47e-09										-10	2.846e-09	3.47e-09
	-5	3.624e-09	4.282e-09										-5	3.624e-09	4.282e-09
	0	4.584e-09	5.188e-09										0	4.584e-09	5.188e-09
	5	5.596e-09	6.178e-09										5	5.596e-09	6.178e-09
	10	6.662e-09	7.238e-09										10	6.662e-09	7.238e-09
	15	7.756e-09	8.306e-09										15	7.756e-09	8.306e-09
	20	8.852e-09	9.412e-09										20	8.852e-09	9.412e-09
	25	1e-08	1.053e-08										25	1e-08	1.053e-08
	30	1.1062e-08	1.165e-08										30	1.1062e-08	1.165e-08
	35	1.228e-08	1.274e-08										35	1.228e-08	1.274e-08
	40	1.332e-08	1.374e-08										40	1.332e-08	1.374e-08
		PatchMaster												BioPhysical Essentials
		group 1					group 2							group 1					group 2
	Voltage	220315_05	220318_08	220802_10	220803_01	220809_11	220810_01	220810_03	220810_07	220810_12	220810_13		Voltage	220315_05	220318_08	220802_10	220803_01	220809_11	220810_01	220810_03	220810_07	220810_12	220810_13
	-60	-0.0297455	-0.000339367	-0.01816	-0.13653	-0.0484848	0.0296491	0.118033	-0.0286607	-0.00122373	0.0746324		-60	-0.0297455	-0.000339367	-0.01816	-0.13653	-0.0484848	0.0296491	0.118033	-0.0286607	-0.00122373	0.0746324
	-55	0.898182	0.389593	0.424	0.589041	0.332035	0.578947	0.743169	0.289286	0.508475	0.276838		-55	0.898182	0.389593	0.424	0.589041	0.332035	0.578947	0.743169	0.289286	0.508475	0.276838
	-50	2.58909	1.04072	1.244	1.34703	0.91342	1.49123	2.47541	0.861607	1.24746	0.911765		-50	2.58909	1.04072	1.244	1.34703	0.91342	1.49123	2.47541	0.861607	1.24746	0.911765
	-45	4	2.50226	2.336	3.07306	2.34632	3.77193	5.79235	2.29018	2.72203	3.01838		-45	4	2.50226	2.336	3.07306	2.34632	3.77193	5.79235	2.29018	2.72203	3.01838
	-40	5.38182	4.61538	3.496	4.3105	4.31602	6.90058	11.4208	4.22768	5.15254	7.90441		-40	5.38182	4.61538	3.496	4.3105	4.31602	6.90058	11.4208	4.22768	5.15254	7.90441
	-35	6.69091	6.56109	4.64	6.21005	6.19048	9.7076	17.541	8.21429	7.9661	12.7206		-35	6.69091	6.56109	4.64	6.21005	6.19048	9.7076	17.541	8.21429	7.9661	12.7206
	-30	9.63636	6.60633	4.48	7.03196	7.48918	10.1754	22.5137	12.7679	12.0678	14.8162		-30	9.63636	6.60633	4.48	7.03196	7.48918	10.1754	22.5137	12.7679	12.0678	14.8162
	-25	29.6	63.8009	5.16	22.6027	10.9524	92.3977	28.3607	17.8571	17.661	71.3235		-25	29.6	63.8009	5.16	22.6027	10.9524	92.3977	28.3607	17.8571	17.661	71.3235
	-20	44.7273	79.638	44.4	101.37	74.4589	114.035	125.137	83.4821	87.7966	89.3382		-20	44.7273	79.638	44.4	101.37	74.4589	114.035	125.137	83.4821	87.7966	89.3382
	-15	66.5455	105.43	54.4	135.616	96.1039	142.105	152.459	107.143	110.169	112.132		-15	66.5455	105.43	54.4	135.616	96.1039	142.105	152.459	107.143	110.169	112.132
	-10	97.8182	139.819	66.8	174.886	127.706	175.439	186.339	138.839	138.644	137.5		-10	97.8182	139.819	66.8	174.886	127.706	175.439	186.339	138.839	138.644	137.5
	-5	133.455	179.186	90	202.283	164.935	214.035	219.672	174.554	172.203	174.265		-5	133.455	179.186	90	202.283	164.935	214.035	219.672	174.554	172.203	174.265
	0	174.182	226.697	116.4	246.119	208.658	253.801	258.47	216.071	211.525	212.868		0	174.182	226.697	116.4	246.119	208.658	253.801	258.47	216.071	211.525	212.868
	5	217.818	272.851	148.8	284.475	260.173	300	301.093	261.161	252.881	255.147		5	217.818	272.851	148.8	284.475	260.173	300	301.093	261.161	252.881	255.147
	10	260.727	321.267	188.8	327.397	309.524	342.69	354.098	306.696	297.966	301.103		10	260.727	321.267	188.8	327.397	309.524	342.69	354.098	306.696	297.966	301.103
	15	307.273	362.443	237.2	368.95	359.74	384.211	410.929	352.679	342.373	347.059		15	307.273	362.443	237.2	368.95	359.74	384.211	410.929	352.679	342.373	347.059
	20	354.545	407.692	286.4	403.196	411.688	430.994	465.027	400.893	389.831	393.382		20	354.545	407.692	286.4	403.196	411.688	430.994	465.027	400.893	389.831	393.382
	25	403.636	457.014	332.8	446.575	463.203	483.041	524.044	446.429	433.898	441.176		25	403.636	457.014	332.8	446.575	463.203	483.041	524.044	446.429	433.898	441.176
	30	450.909	493.213	380.4	488.584	510.823	535.088	573.77	491.071	477.966	496.324		30	450.909	493.213	380.4	488.584	510.823	535.088	573.77	491.071	477.966	496.324
	35	498.182	538.462	428	547.945	567.1	590.643	617.486	535.714	522.034	547.794		35	498.182	538.462	428	547.945	567.1	590.643	617.486	535.714	522.034	547.794
	40	549.091	583.71	480	561.644	619.048	625.731	672.131	575.893	562.712	595.588		40	549.091	583.71	480	561.644	619.048	625.731	672.131	575.893	562.712	595.588
	Cslow	2.75e-11	2.21e-11	2.5e-11	2.19e-11	2.31e-11	1.71e-11	1.83e-11	2.24e-11	2.95e-11	2.72e-11
	Normalized, mean per group
	Voltage	group1	group2										Voltage	group1	group2
	-60	-0.0466519	0.038486										-60	-0.0466519	0.038486
	-55	0.52657	0.479343										-55	0.52657	0.479343
	-50	1.42685	1.39749										-50	1.42685	1.39749
	-45	2.85153	3.51897										-45	2.85153	3.51897
	-40	4.42394	7.1212										-40	4.42394	7.1212
	-35	6.0585	11.2299										-35	6.0585	11.2299
	-30	7.04877	14.4682										-30	7.04877	14.4682
	-25	26.4232	45.52										-25	26.4232	45.52
	-20	68.9188	99.9577										-20	68.9188	99.9577
	-15	91.6191	124.802										-15	91.6191	124.802
	-10	121.406	155.352										-10	121.406	155.352
	-5	153.972	190.946										-5	153.972	190.946
	0	194.411	230.547										0	194.411	230.547
	5	236.823	274.056										5	236.823	274.056
	10	281.543	320.511										10	281.543	320.511
	15	327.121	367.45										15	327.121	367.45
	20	372.704	416.025										20	372.704	416.025
	25	420.646	465.718										25	420.646	465.718
	30	464.786	514.844										30	464.786	514.844
	35	515.938	562.734										35	515.938	562.734
	40	558.699	606.411										40	558.699	606.411

### Sheet: time_to_min
										Determination of the minimum in the signal
	Not normalized, individual recording results
		PatchMaster												Biophysical Essentials
		group 1					group 2							group 1					group 2
	Voltage	220315_05	220318_08	220802_10	220803_01	220809_11	220810_01	220810_03	220810_07	220810_12	220810_13		Voltage	220315_05	220318_08	220802_10	220803_01	220809_11	220810_01	220810_03	220810_07	220810_12	220810_13
	-60	0.00865	0.0007	0.0156	0.0204	0.0119	0.0083	0.0207	0.0099	0.0115	0.0114		-60	0.00865	0.0007	0.0156	0.0204	0.0119	0.0083	0.0207	0.0099	0.0115	0.0114
	-55	0.00025	0.00015	0.00015	0.00015	0.00025	0.0087	0.0002	0.00025	0.0002	0.0002		-55	0.00025	0.00015	0.00015	0.00015	0.00025	0.0087	0.0002	0.00025	0.0002	0.0002
	-50	0.00025	0.00015	0.00015	0.00015	0.00025	0.0003	0.0002	0.00025	0.0002	0.0002		-50	0.00025	0.00015	0.00015	0.00015	0.00025	0.0003	0.0002	0.00025	0.0002	0.0002
	-45	0.00025	0.00015	0.00015	0.00015	0.00025	0.0003	0.0002	0.00025	0.0002	0.0002		-45	0.00025	0.00015	0.00015	0.00015	0.00025	0.0003	0.0002	0.00025	0.0002	0.0002
	-40	0.00025	0.00015	0.00015	0.00015	0.00025	0.0014	0.0002	0.00025	0.0002	0.0002		-40	0.00025	0.00015	0.00015	0.00015	0.00025	0.0014	0.0002	0.00025	0.0002	0.0002
	-35	0.00145	0.0027	0.00015	0.00015	0.0027	0.0025	0.0002	0.00025	0.0002	0.0021		-35	0.00145	0.0027	0.00015	0.00015	0.0027	0.0025	0.0002	0.00025	0.0002	0.0021
	-30	0.0039	0.002	0.00155	0.00015	0.00175	0.00285	0.00155	0.00025	0.00245	0.0021		-30	0.0039	0.002	0.00155	0.00015	0.00175	0.00285	0.00155	0.00025	0.00245	0.0021
	-25	0.0014	0.0044	0.0017	0.00435	0.00345	0.00485	0.00315	0.00195	0.00275	0.00265		-25	0.0014	0.0044	0.0017	0.00435	0.00345	0.00485	0.00315	0.00195	0.00275	0.00265
	-20	0.0011	0.00225	0.00195	0.0035	0.0022	0.0025	0.0023	0.00245	0.00245	0.0016		-20	0.0011	0.00225	0.00195	0.0035	0.0022	0.0025	0.0023	0.00245	0.00245	0.0016
	-15	0.00095	0.0017	0.00145	0.00245	0.0017	0.0019	0.00175	0.0017	0.0018	0.0013		-15	0.00095	0.0017	0.00145	0.00245	0.0017	0.0019	0.00175	0.0017	0.0018	0.0013
	-10	0.00085	0.00145	0.00125	0.002	0.00145	0.0016	0.00145	0.0014	0.0015	0.0011		-10	0.00085	0.00145	0.00125	0.002	0.00145	0.0016	0.00145	0.0014	0.0015	0.0011
	-5	0.00075	0.0013	0.0011	0.0017	0.00125	0.0014	0.0013	0.0012	0.0013	0.001		-5	0.00075	0.0013	0.0011	0.0017	0.00125	0.0014	0.0013	0.0012	0.0013	0.001
	0	0.0007	0.0012	0.001	0.00155	0.00115	0.0013	0.0012	0.0011	0.0012	0.00095		0	0.0007	0.0012	0.001	0.00155	0.00115	0.0013	0.0012	0.0011	0.0012	0.00095
	5	0.0007	0.0011	0.00095	0.0014	0.00105	0.0012	0.0011	0.001	0.0011	0.0009		5	0.0007	0.0011	0.00095	0.0014	0.00105	0.0012	0.0011	0.001	0.0011	0.0009
	10	0.00065	0.00105	0.00085	0.0013	0.001	0.0011	0.001	0.00095	0.00105	0.00085		10	0.00065	0.00105	0.00085	0.0013	0.001	0.0011	0.001	0.00095	0.00105	0.00085
	15	0.0006	0.001	0.0008	0.0012	0.00095	0.00105	0.00095	0.00085	0.001	0.0008		15	0.0006	0.001	0.0008	0.0012	0.00095	0.00105	0.00095	0.00085	0.001	0.0008
	20	0.0006	0.00095	0.0008	0.00115	0.0009	0.001	0.0009	0.00085	0.00095	0.00075		20	0.0006	0.00095	0.0008	0.00115	0.0009	0.001	0.0009	0.00085	0.00095	0.00075
	25	0.00055	0.0009	0.00075	0.0011	0.00085	0.00095	0.0009	0.0008	0.0009	0.00075		25	0.00055	0.0009	0.00075	0.0011	0.00085	0.00095	0.0009	0.0008	0.0009	0.00075
	30	0.00055	0.00085	0.0007	0.00105	0.0008	0.00095	0.00085	0.00075	0.00085	0.0007		30	0.00055	0.00085	0.0007	0.00105	0.0008	0.00095	0.00085	0.00075	0.00085	0.0007
	35	0.00055	0.0008	0.0007	0.001	0.0008	0.0009	0.00085	0.00075	0.0008	0.0007		35	0.00055	0.0008	0.0007	0.001	0.0008	0.0009	0.00085	0.00075	0.0008	0.0007
	40	0.0005	0.0008	0.00065	0.00095	0.00075	0.00085	0.0008	0.0007	0.0008	0.00065		40	0.0005	0.0008	0.00065	0.00095	0.00075	0.00085	0.0008	0.0007	0.0008	0.00065
	Not normalized, mean per group
	Voltage	group1	group2										Voltage	group1	group2
	-60	0.01145	0.01236										-60	0.01145	0.01236
	-55	0.00019	0.00191										-55	0.00019	0.00191
	-50	0.00019	0.00023										-50	0.00019	0.00023
	-45	0.00019	0.00023										-45	0.00019	0.00023
	-40	0.00019	0.00045										-40	0.00019	0.00045
	-35	0.00143	0.00105										-35	0.00143	0.00105
	-30	0.00187	0.00184										-30	0.00187	0.00184
	-25	0.00306	0.00307										-25	0.00306	0.00307
	-20	0.0022	0.00226										-20	0.0022	0.00226
	-15	0.00165	0.00169										-15	0.00165	0.00169
	-10	0.0014	0.00141										-10	0.0014	0.00141
	-5	0.00122	0.00124										-5	0.00122	0.00124
	0	0.00112	0.00115										0	0.00112	0.00115
	5	0.00104	0.00106										5	0.00104	0.00106
	10	0.00097	0.00099										10	0.00097	0.00099
	15	0.00091	0.00093										15	0.00091	0.00093
	20	0.00088	0.00089										20	0.00088	0.00089
	25	0.00083	0.00086										25	0.00083	0.00086
	30	0.00079	0.00082										30	0.00079	0.00082
	35	0.00077	0.0008										35	0.00077	0.0008
	40	0.00073	0.00076										40	0.00073	0.00076

### Sheet: Membrane Potential
Mean Membrane Potential where injected current = 0
	PatchMaster												Biophysical Essentials
	group 1					group 2							group 1					group 2
Sweep	220315_05	220318_08	220802_10	220803_01	220809_11	220810_01	220810_03	220810_07	220810_12	220810_13		Sweep	220315_05	220318_08	220802_10	220803_01	220809_11	220810_01	220810_03	220810_07	220810_12	220810_13
	-0.066396	-0.0591223	-0.0480114	-0.0519949	-0.0508375	-0.0529867	-0.0550878	-0.0543301	-0.0436464	-0.0585136		1	-0.066396	-0.0591223	-0.0480114	-0.0519949	-0.0508375	-0.0529867	-0.0550878	-0.0543301	-0.0436464	-0.0585136
			left cursor bound		right cursor bound
			15 s		25 s

### Sheet: Input Resistance
	PatchMaster												Biophysical Essentials
	group 1					group 2							group 1					group 2
Sweep	220315_05	220318_08	220802_10	220803_01	220809_11	220810_01	220810_03	220810_07	220810_12	220810_13		Sweep	220315_05	220318_08	220802_10	220803_01	220809_11	220810_01	220810_03	220810_07	220810_12	220810_13
1	-0.0677769	-0.0640289	-0.0595937	-0.0592814	-0.0603746	-0.0642163	-0.0620612	-0.0577197	-0.0578134	-0.0611554		1	-0.0677769	-0.0640289	-0.0595937	-0.0592814	-0.0603746	-0.0642163	-0.0620612	-0.0577197	-0.0578134	-0.0611554
2	-0.0703693	-0.0671523	-0.0629357	-0.0626546	-0.0649659	-0.0673084	-0.0648722	-0.0665901	-0.0595625	-0.0703069		2	-0.0703693	-0.0671523	-0.0629357	-0.0626546	-0.0649659	-0.0673084	-0.0648722	-0.0665901	-0.0595625	-0.0703069
3	-0.0732428	-0.0713063	-0.0670586	-0.0665901	-0.070463	-0.0711189	-0.0687452	-0.0758352	-0.0616552	-0.0814885		3	-0.0732428	-0.0713063	-0.0670586	-0.0665901	-0.070463	-0.0711189	-0.0687452	-0.0758352	-0.0616552	-0.0814885
4	-0.0761163	-0.075273	-0.0711189	-0.0710565	-0.0766785	-0.0742111	-0.0729617	-0.085299	-0.0637166	-0.0912334		4	-0.0761163	-0.075273	-0.0711189	-0.0710565	-0.0766785	-0.0742111	-0.0729617	-0.085299	-0.0637166	-0.0912334
5	-0.0825817	-0.0799893	-0.0762413	-0.0768035	-0.0822693	-0.0779903	-0.0773657	-0.0917331	-0.0661528	-0.0985421		5	-0.0825817	-0.0799893	-0.0762413	-0.0768035	-0.0822693	-0.0779903	-0.0773657	-0.0917331	-0.0661528	-0.0985421
			left cursor bound		right cursor bound

### Sheet: 1st Rheobase
Minimal Input current to induced Action Potential Firing. Also the two following current steps need to produced Aps
	Manually Detrmined												Biophysical Essentials
	group 1					group 2							group 1					group 2
Sweep	220315_05	220318_08	220802_10	220803_01	220809_11	220810_01	220810_03	220810_07	220810_12	220810_13		Sweep	220315_05	220318_08	220802_10	220803_01	220809_11	220810_01	220810_03	220810_07	220810_12	220810_13
	-	40	35	30	40	75	85	50	75	65			-	40	35	30	40	75	85	50	75	65

### Sheet: Rheoramp
Number of Action Potentials
	Manually Counted												Biophysical Essentials
	group 1					group 2							group 1					group 2
Sweep	220315_05	220318_08	220802_10	220803_01	220809_11	220810_01	220810_03	220810_07	220810_12	220810_13		Rheoramp	220315_05	220318_08	220802_10	220803_01	220809_11	220810_01	220810_03	220810_07	220810_12	220810_13
1	9	5	0	3	6	0	0	2	1	7		1	9	5	0	3	6	0	0	2	1	7
2	42	10	2	5	10	2	0	7	5	13		2	42	10	2	5	10	2	0	7	5	13
3	64	16	7	7	12	4	1	10	8	17		3	64	16	7	7	12	4	1	10	8	17
4	71	25	11	18	12	5	2	11	10	26		4	71	25	11	18	12	5	2	11	10	26

### Sheet: AP-Fitting
mean values per 5 APs, 220810_03 has 3 Aps and 220810_12 has 4APs
	PatchMaster												Biophysical Essentials
	group 1					group 2							group 1					group 2
Parameter	220315_05	220318_08	220802_10	220803_01	220809_11	220810_01	220810_03	220810_07	220810_12	220810_13			220315_05	220318_08	220802_10	220803_01	220809_11	220810_01	220810_03	220810_07	220810_12	220810_13
												Vmem [mV]	-69.7268	-62.4066	-56.6231	-57.3775	-57.6335	-66.3599	-65.0905	-56.913	-57.4368	-56.8063
												Threshold_Amplitude [mV]	-38.6547	-29.8718	-25.799	-27.0233	-29.8344	-32.5267	-31.952	-25.4054	-26.5251	-26.786
												t_Threshold [ms]	30.205	48.235	41.305	47.95	43.84	38.335	36.0667	42.005	45.6625	36.78
												delta_t_threshold [ms]	5.205	23.235	16.305	22.95	18.84	13.335	11.0667	17.005	20.6625	11.78
												passive_repolarization [mV]	31.0721	32.5348	30.8241	30.3542	27.7991	33.8332	33.1385	31.5076	30.9117	30.0203
AP_Amplitude [mV]	54.4215	64.2101	62.8608	59.8873	65.753	64.7785	62.436	68.8889	60.7728	65.8842		AP_Amplitude [mV]	54.4215	64.2101	62.8608	59.8873	65.753	64.7785	62.436	68.8889	60.7728	65.8842
												t_AP_Amplitude [ms]	31.37	49.935	42.915	49.875	45.515	40.015	37.6333	43.575	47.3562	38.325
												delta_ap_threshold [mV]	93.0762	94.0819	88.6597	86.9107	95.5874	97.3052	94.388	94.2943	87.298	92.6701
												delta_t_ap_threshold [ms]	1.165	1.7	1.61	1.925	1.675	1.68	1.56667	1.57	1.69375	1.545
AHP_Amplitude [mV]	-69.5885	-71.7936	-69.3574	-74.867	-72.3808	-71.4	-72.462	-68.4079	-69.6432	-69.7384		AHP_Amplitude [mV]	-69.5885	-71.7936	-69.3574	-74.867	-72.3808	-71.4	-72.462	-68.4079	-69.6432	-69.7384
												t_AHP [ms]	34.845	58.45	49.31	57.505	52.63	48.975	44.425	50.735	55.3687	45.045
												t_threshold_ahp [ms]	4.64	10.215	8.005	9.555	8.79	10.64	8.35833	8.73	9.70625	8.265
												max_first_derivate [mV/ms]	174.118	144.398	132.958	110.944	147.502	151.196	154.22	148.21	131.757	153.472
												t_max_1st_derivative [ms]	30.885	49.195	42.3	49.095	44.805	39.275	36.925	42.91	46.6188	37.67
												min_first_derivate [mV/ms]	-69.358	-39.058	-56.38	-41.924	-48.486	-43.2	-54.69	-48.332	-43.2325	-51.738
												t_min_1st_derivative [ms]	31.75	54.18	45.645	53.55	48.58	44.605	40.825	46.57	50.5438	41.11
												dt t_min-t_max [ms]	0.865	4.985	3.345	4.455	3.775	5.33	3.9	3.66	3.925	3.44
												AP_with [ms]	1.065	2.675	1.665	2.69	2.025	2.82	2.1	1.89	2.1625	1.86

### Sheet: Firing Pattern
Biophysical Essentials Data Only
experiment_name	total_ap_count	total_ap_frequency	int_1_ap_count	int_1_ap_frequency	int_2_ap_count	int_2_ap_frequency	int_3_ap_count	int_3_ap_frequency	int_4_ap_count	int_4_ap_frequency
220315_05	272	15.1113	70	15.5562	95	21.112	79	17.5563	28	6.2225
220802_10	135	7.50008	2	0.444464	9	2.00009	23	5.11134	101	22.4454
220803_01	51	2.83336	7	1.55562	7	1.55562	12	2.66679	25	5.5558
220809_11	43	2.38892	10	2.22232	11	2.44455	10	2.22232	12	2.66679
220810_07	61	3.38893	8	1.77786	15	3.33348	19	4.22241	19	4.22241
220318_08	180	10.0001	8	1.77786	25	5.5558	61	13.5562	86	19.112
220810_12	40	2.22225	7	1.55562	9	2.00009	11	2.44455	13	2.88902
220810_03	0	0	0	0	0	0	0	0	0	0
220810_01	25	1.3889	2	0.444464	5	1.11116	7	1.55562	11	2.44455
220810_13	257	14.2779	19	4.22241	36	8.00036	84	18.6675	118	26.2234
